# Resurrection of the Plant Immune Receptor Sr50 to Overcome Pathogen Immune Evasion

**DOI:** 10.1101/2024.08.07.607039

**Authors:** Kyungyong Seong, Wei Wei, Sophie C Sent, Brandon Vega, Amanda Dee, Griselda Ramirez-Bernardino, Rakesh Kumar, Lorena Parra, Isabel ML Saur, Ksenia Krasileva

## Abstract

Pathogen-driven plant diseases cause significant crop losses worldwide. The introgression of intracellular nucleotide-binding leucine-rich repeat receptor (NLR) genes into elite crop cultivars is a common strategy for disease control, yet pathogens rapidly evolve to evade NLR-mediated immunity. The NLR gene *Sr50* protects wheat against stem rust, a devastating disease caused by the fungal pathogen *Puccinia graminis* f. sp. *tritici* (*Pgt*). However, mutations in AvrSr50 allowed *Pgt* to evade Sr50 recognition, leading to resistance breakdown. Advances in protein structure modeling can enable targeted NLR engineering to restore recognition of escaped effectors. Here, we combined iterative computational structural analyses and site-directed mutagenesis to engineer Sr50 recognition of AvrSr50^QCMJC^, a *Pgt* effector variant that evades wild-type Sr50 detection. Derived by molecular docking, our initial structural model identified the K711D substitution in Sr50, which partially restored AvrSr50^QCMJC^ recognition. Enhancing Sr50^K711D^ expression via strong promoters compensated for weak recognition and restored robust immune responses. Further structural refinements led to the generation of five double and two triple receptor mutants. These engineered mutants, absent in nature, showed robust dual recognition for AvrSr50 and AvrSr50^QCMJC^ in both *Nicotiana benthamiana* and wheat protoplasts. Notably, the K711D substitution was essential and synergistic with the additional substitutions for AvrSr50^QCMJC^ recognition, demonstrating protein epistasis. Furthermore, this single substitution altered AlphaFold 2 predictions, enabling accurate modeling of the Sr50^K711D^–AvrSr50 complex structure, consistent with our final structural hypothesis. Collectively, this study outlines a framework for NLR engineering to counteract pathogen adaptation and provides novel Sr50 variants with potential for stem rust resistance.
