## Supplementary material for "Resurrection of the Plant Immune Receptor Sr50 to Overcome Pathogen Immune Evasion": Table S2

### Sheet: Sheet1
Table S2. Confidence scores and accuracy associated with selected mutant pairs
Receptor	Receptor sequence	Effector	Effector sequence	Average HR intensity	Recognition	pTM	ipTM	DockQ
Sr50	SHLKTCLLYLCIYPEDSTIGRDRLIWKWVAEGFVHHGDQGTSLFLVGLNYFNQLINRSMIQPIYDELGQVHACRVHDMVLDLICNFSHEAKFVNVLDGTGNSISSQSNVRRLSLQNKMEDHQAKPLTNIMSMSRVRSITIFPPAVSIMPSLSMFEVLRVLDLSNCDLGKSSSLQLNLKGVGHLIHLRYLDLQGTQISELPTEIGNLQFLEVLDLDNNYELDELPSTLFKLRRLIYLNVMLYKVVPTPGVLQNMTSIEVLRGVLVSLNIIAQELGNLTRLRELKICFKDGNLDSYKLFVKSLGNLHHIESLSISYNSKETSFELMDLLGERWVPPVHLREFVSWMPSQLSALRGWIKRDPSHLSNLSELILWPVKEVQQEDVEIIGGLLSLRRLWIKSTH…	AvrSr50	ARSLVKIDWSGSEYTILGANHYEEPNTGAAAQFPGTMTVDDGRSPYIVRKLRNSSGKRFYVFTGHPQQPIVWNPHEEIEIQFNRKFLIAVLTEFEADSQVFNHFARRQHR	140.141	Y	0.798	0.418	0.087
Sr50	SHLKTCLLYLCIYPEDSTIGRDRLIWKWVAEGFVHHGDQGTSLFLVGLNYFNQLINRSMIQPIYDELGQVHACRVHDMVLDLICNFSHEAKFVNVLDGTGNSISSQSNVRRLSLQNKMEDHQAKPLTNIMSMSRVRSITIFPPAVSIMPSLSMFEVLRVLDLSNCDLGKSSSLQLNLKGVGHLIHLRYLDLQGTQISELPTEIGNLQFLEVLDLDNNYELDELPSTLFKLRRLIYLNVMLYKVVPTPGVLQNMTSIEVLRGVLVSLNIIAQELGNLTRLRELKICFKDGNLDSYKLFVKSLGNLHHIESLSISYNSKETSFELMDLLGERWVPPVHLREFVSWMPSQLSALRGWIKRDPSHLSNLSELILWPVKEVQQEDVEIIGGLLSLRRLWIKSTH…	QCMJC	ARSLIKTDWSGSEYTILGANHYEEPNTGAAAQFPGTMAEDDGRSPYIVRKLRNSSGKRFYVFTDHPQQPIIWNPHEEIEIQFSRKYLIAVLTEFEADSKVFTHFARRQHR	33.6876	N	0.838	0.632	0.073
Sr50	SHLKTCLLYLCIYPEDSTIGRDRLIWKWVAEGFVHHGDQGTSLFLVGLNYFNQLINRSMIQPIYDELGQVHACRVHDMVLDLICNFSHEAKFVNVLDGTGNSISSQSNVRRLSLQNKMEDHQAKPLTNIMSMSRVRSITIFPPAVSIMPSLSMFEVLRVLDLSNCDLGKSSSLQLNLKGVGHLIHLRYLDLQGTQISELPTEIGNLQFLEVLDLDNNYELDELPSTLFKLRRLIYLNVMLYKVVPTPGVLQNMTSIEVLRGVLVSLNIIAQELGNLTRLRELKICFKDGNLDSYKLFVKSLGNLHHIESLSISYNSKETSFELMDLLGERWVPPVHLREFVSWMPSQLSALRGWIKRDPSHLSNLSELILWPVKEVQQEDVEIIGGLLSLRRLWIKSTH…	QCMJC_K121Q	ARSLIKTDWSGSEYTILGANHYEEPNTGAAAQFPGTMAEDDGRSPYIVRKLRNSSGKRFYVFTDHPQQPIIWNPHEEIEIQFSRKYLIAVLTEFEADSKVFTHFARRQHR	140.381	Y	0.842	0.674	0.081
K711D	SHLKTCLLYLCIYPEDSTIGRDRLIWKWVAEGFVHHGDQGTSLFLVGLNYFNQLINRSMIQPIYDELGQVHACRVHDMVLDLICNFSHEAKFVNVLDGTGNSISSQSNVRRLSLQNKMEDHQAKPLTNIMSMSRVRSITIFPPAVSIMPSLSMFEVLRVLDLSNCDLGKSSSLQLNLKGVGHLIHLRYLDLQGTQISELPTEIGNLQFLEVLDLDNNYELDELPSTLFKLRRLIYLNVMLYKVVPTPGVLQNMTSIEVLRGVLVSLNIIAQELGNLTRLRELDICFKDGNLDSYKLFVKSLGNLHHIESLSISYNSKETSFELMDLLGERWVPPVHLREFVSWMPSQLSALRGWIKRDPSHLSNLSELILWPVKEVQQEDVEIIGGLLSLRRLWIKSTH…	AvrSr50	ARSLVKIDWSGSEYTILGANHYEEPNTGAAAQFPGTMTVDDGRSPYIVRKLRNSSGKRFYVFTGHPQQPIVWNPHEEIEIQFNRKFLIAVLTEFEADSQVFNHFARRQHR	127.833	Y	0.883	0.849	0.655
K711D	SHLKTCLLYLCIYPEDSTIGRDRLIWKWVAEGFVHHGDQGTSLFLVGLNYFNQLINRSMIQPIYDELGQVHACRVHDMVLDLICNFSHEAKFVNVLDGTGNSISSQSNVRRLSLQNKMEDHQAKPLTNIMSMSRVRSITIFPPAVSIMPSLSMFEVLRVLDLSNCDLGKSSSLQLNLKGVGHLIHLRYLDLQGTQISELPTEIGNLQFLEVLDLDNNYELDELPSTLFKLRRLIYLNVMLYKVVPTPGVLQNMTSIEVLRGVLVSLNIIAQELGNLTRLRELDICFKDGNLDSYKLFVKSLGNLHHIESLSISYNSKETSFELMDLLGERWVPPVHLREFVSWMPSQLSALRGWIKRDPSHLSNLSELILWPVKEVQQEDVEIIGGLLSLRRLWIKSTH…	QCMJC	ARSLIKTDWSGSEYTILGANHYEEPNTGAAAQFPGTMAEDDGRSPYIVRKLRNSSGKRFYVFTDHPQQPIIWNPHEEIEIQFSRKYLIAVLTEFEADSKVFTHFARRQHR	67.5515	Y	0.845	0.665	0.664
K711D	SHLKTCLLYLCIYPEDSTIGRDRLIWKWVAEGFVHHGDQGTSLFLVGLNYFNQLINRSMIQPIYDELGQVHACRVHDMVLDLICNFSHEAKFVNVLDGTGNSISSQSNVRRLSLQNKMEDHQAKPLTNIMSMSRVRSITIFPPAVSIMPSLSMFEVLRVLDLSNCDLGKSSSLQLNLKGVGHLIHLRYLDLQGTQISELPTEIGNLQFLEVLDLDNNYELDELPSTLFKLRRLIYLNVMLYKVVPTPGVLQNMTSIEVLRGVLVSLNIIAQELGNLTRLRELDICFKDGNLDSYKLFVKSLGNLHHIESLSISYNSKETSFELMDLLGERWVPPVHLREFVSWMPSQLSALRGWIKRDPSHLSNLSELILWPVKEVQQEDVEIIGGLLSLRRLWIKSTH…	Q121K	ARSLVKIDWSGSEYTILGANHYEEPNTGAAAQFPGTMTVDDGRSPYIVRKLRNSSGKRFYVFTGHPQQPIVWNPHEEIEIQFNRKFLIAVLTEFEADSKVFNHFARRQHR	27.6954	N	0.825	0.552	0.669
K711E	SHLKTCLLYLCIYPEDSTIGRDRLIWKWVAEGFVHHGDQGTSLFLVGLNYFNQLINRSMIQPIYDELGQVHACRVHDMVLDLICNFSHEAKFVNVLDGTGNSISSQSNVRRLSLQNKMEDHQAKPLTNIMSMSRVRSITIFPPAVSIMPSLSMFEVLRVLDLSNCDLGKSSSLQLNLKGVGHLIHLRYLDLQGTQISELPTEIGNLQFLEVLDLDNNYELDELPSTLFKLRRLIYLNVMLYKVVPTPGVLQNMTSIEVLRGVLVSLNIIAQELGNLTRLRELEICFKDGNLDSYKLFVKSLGNLHHIESLSISYNSKETSFELMDLLGERWVPPVHLREFVSWMPSQLSALRGWIKRDPSHLSNLSELILWPVKEVQQEDVEIIGGLLSLRRLWIKSTH…	Q121K	ARSLVKIDWSGSEYTILGANHYEEPNTGAAAQFPGTMTVDDGRSPYIVRKLRNSSGKRFYVFTGHPQQPIVWNPHEEIEIQFNRKFLIAVLTEFEADSKVFNHFARRQHR	N/A	N	0.856	0.706	0.666
K711A	SHLKTCLLYLCIYPEDSTIGRDRLIWKWVAEGFVHHGDQGTSLFLVGLNYFNQLINRSMIQPIYDELGQVHACRVHDMVLDLICNFSHEAKFVNVLDGTGNSISSQSNVRRLSLQNKMEDHQAKPLTNIMSMSRVRSITIFPPAVSIMPSLSMFEVLRVLDLSNCDLGKSSSLQLNLKGVGHLIHLRYLDLQGTQISELPTEIGNLQFLEVLDLDNNYELDELPSTLFKLRRLIYLNVMLYKVVPTPGVLQNMTSIEVLRGVLVSLNIIAQELGNLTRLRELAICFKDGNLDSYKLFVKSLGNLHHIESLSISYNSKETSFELMDLLGERWVPPVHLREFVSWMPSQLSALRGWIKRDPSHLSNLSELILWPVKEVQQEDVEIIGGLLSLRRLWIKSTH…	Q121K	ARSLVKIDWSGSEYTILGANHYEEPNTGAAAQFPGTMTVDDGRSPYIVRKLRNSSGKRFYVFTGHPQQPIVWNPHEEIEIQFNRKFLIAVLTEFEADSKVFNHFARRQHR	N/A	N	0.803	0.414	0.708
K711E	SHLKTCLLYLCIYPEDSTIGRDRLIWKWVAEGFVHHGDQGTSLFLVGLNYFNQLINRSMIQPIYDELGQVHACRVHDMVLDLICNFSHEAKFVNVLDGTGNSISSQSNVRRLSLQNKMEDHQAKPLTNIMSMSRVRSITIFPPAVSIMPSLSMFEVLRVLDLSNCDLGKSSSLQLNLKGVGHLIHLRYLDLQGTQISELPTEIGNLQFLEVLDLDNNYELDELPSTLFKLRRLIYLNVMLYKVVPTPGVLQNMTSIEVLRGVLVSLNIIAQELGNLTRLRELEICFKDGNLDSYKLFVKSLGNLHHIESLSISYNSKETSFELMDLLGERWVPPVHLREFVSWMPSQLSALRGWIKRDPSHLSNLSELILWPVKEVQQEDVEIIGGLLSLRRLWIKSTH…	QCMJC	ARSLIKTDWSGSEYTILGANHYEEPNTGAAAQFPGTMAEDDGRSPYIVRKLRNSSGKRFYVFTDHPQQPIIWNPHEEIEIQFSRKYLIAVLTEFEADSKVFTHFARRQHR	36.7018	N	0.832	0.856	0.669
K711D	SHLKTCLLYLCIYPEDSTIGRDRLIWKWVAEGFVHHGDQGTSLFLVGLNYFNQLINRSMIQPIYDELGQVHACRVHDMVLDLICNFSHEAKFVNVLDGTGNSISSQSNVRRLSLQNKMEDHQAKPLTNIMSMSRVRSITIFPPAVSIMPSLSMFEVLRVLDLSNCDLGKSSSLQLNLKGVGHLIHLRYLDLQGTQISELPTEIGNLQFLEVLDLDNNYELDELPSTLFKLRRLIYLNVMLYKVVPTPGVLQNMTSIEVLRGVLVSLNIIAQELGNLTRLRELDICFKDGNLDSYKLFVKSLGNLHHIESLSISYNSKETSFELMDLLGERWVPPVHLREFVSWMPSQLSALRGWIKRDPSHLSNLSELILWPVKEVQQEDVEIIGGLLSLRRLWIKSTH…	QCMJC_K121Q	ARSLIKTDWSGSEYTILGANHYEEPNTGAAAQFPGTMAEDDGRSPYIVRKLRNSSGKRFYVFTDHPQQPIIWNPHEEIEIQFSRKYLIAVLTEFEADSKVFTHFARRQHR	114.666	Y	0.845	0.665	0.667
K711D	SHLKTCLLYLCIYPEDSTIGRDRLIWKWVAEGFVHHGDQGTSLFLVGLNYFNQLINRSMIQPIYDELGQVHACRVHDMVLDLICNFSHEAKFVNVLDGTGNSISSQSNVRRLSLQNKMEDHQAKPLTNIMSMSRVRSITIFPPAVSIMPSLSMFEVLRVLDLSNCDLGKSSSLQLNLKGVGHLIHLRYLDLQGTQISELPTEIGNLQFLEVLDLDNNYELDELPSTLFKLRRLIYLNVMLYKVVPTPGVLQNMTSIEVLRGVLVSLNIIAQELGNLTRLRELDICFKDGNLDSYKLFVKSLGNLHHIESLSISYNSKETSFELMDLLGERWVPPVHLREFVSWMPSQLSALRGWIKRDPSHLSNLSELILWPVKEVQQEDVEIIGGLLSLRRLWIKSTH…	Q121K_N124W	ARSLVKIDWSGSEYTILGANHYEEPNTGAAAQFPGTMTVDDGRSPYIVRKLRNSSGKRFYVFTGHPQQPIVWNPHEEIEIQFNRKFLIAVLTEFEADSKVFWHFARRQHR	99.788	Y	0.872	0.803	0.685
K711D	SHLKTCLLYLCIYPEDSTIGRDRLIWKWVAEGFVHHGDQGTSLFLVGLNYFNQLINRSMIQPIYDELGQVHACRVHDMVLDLICNFSHEAKFVNVLDGTGNSISSQSNVRRLSLQNKMEDHQAKPLTNIMSMSRVRSITIFPPAVSIMPSLSMFEVLRVLDLSNCDLGKSSSLQLNLKGVGHLIHLRYLDLQGTQISELPTEIGNLQFLEVLDLDNNYELDELPSTLFKLRRLIYLNVMLYKVVPTPGVLQNMTSIEVLRGVLVSLNIIAQELGNLTRLRELDICFKDGNLDSYKLFVKSLGNLHHIESLSISYNSKETSFELMDLLGERWVPPVHLREFVSWMPSQLSALRGWIKRDPSHLSNLSELILWPVKEVQQEDVEIIGGLLSLRRLWIKSTH…	QCMJC_T124N	ARSLIKTDWSGSEYTILGANHYEEPNTGAAAQFPGTMAEDDGRSPYIVRKLRNSSGKRFYVFTDHPQQPIIWNPHEEIEIQFSRKYLIAVLTEFEADSKVFNHFARRQHR	21.7436	N	0.832	0.587	0.66
W822N	SHLKTCLLYLCIYPEDSTIGRDRLIWKWVAEGFVHHGDQGTSLFLVGLNYFNQLINRSMIQPIYDELGQVHACRVHDMVLDLICNFSHEAKFVNVLDGTGNSISSQSNVRRLSLQNKMEDHQAKPLTNIMSMSRVRSITIFPPAVSIMPSLSMFEVLRVLDLSNCDLGKSSSLQLNLKGVGHLIHLRYLDLQGTQISELPTEIGNLQFLEVLDLDNNYELDELPSTLFKLRRLIYLNVMLYKVVPTPGVLQNMTSIEVLRGVLVSLNIIAQELGNLTRLRELKICFKDGNLDSYKLFVKSLGNLHHIESLSISYNSKETSFELMDLLGERWVPPVHLREFVSWMPSQLSALRGWIKRDPSHLSNLSELILWPVKEVQQEDVEIIGGLLSLRRLNIKSTH…	AvrSr50	ARSLVKIDWSGSEYTILGANHYEEPNTGAAAQFPGTMTVDDGRSPYIVRKLRNSSGKRFYVFTGHPQQPIVWNPHEEIEIQFNRKFLIAVLTEFEADSQVFNHFARRQHR	98.27	Y	0.804	0.46	0.077
W822N	SHLKTCLLYLCIYPEDSTIGRDRLIWKWVAEGFVHHGDQGTSLFLVGLNYFNQLINRSMIQPIYDELGQVHACRVHDMVLDLICNFSHEAKFVNVLDGTGNSISSQSNVRRLSLQNKMEDHQAKPLTNIMSMSRVRSITIFPPAVSIMPSLSMFEVLRVLDLSNCDLGKSSSLQLNLKGVGHLIHLRYLDLQGTQISELPTEIGNLQFLEVLDLDNNYELDELPSTLFKLRRLIYLNVMLYKVVPTPGVLQNMTSIEVLRGVLVSLNIIAQELGNLTRLRELKICFKDGNLDSYKLFVKSLGNLHHIESLSISYNSKETSFELMDLLGERWVPPVHLREFVSWMPSQLSALRGWIKRDPSHLSNLSELILWPVKEVQQEDVEIIGGLLSLRRLNIKSTH…	QCMJC	ARSLIKTDWSGSEYTILGANHYEEPNTGAAAQFPGTMAEDDGRSPYIVRKLRNSSGKRFYVFTDHPQQPIIWNPHEEIEIQFSRKYLIAVLTEFEADSKVFTHFARRQHR	64.2412	N	0.795	0.412	0.079
E847D	SHLKTCLLYLCIYPEDSTIGRDRLIWKWVAEGFVHHGDQGTSLFLVGLNYFNQLINRSMIQPIYDELGQVHACRVHDMVLDLICNFSHEAKFVNVLDGTGNSISSQSNVRRLSLQNKMEDHQAKPLTNIMSMSRVRSITIFPPAVSIMPSLSMFEVLRVLDLSNCDLGKSSSLQLNLKGVGHLIHLRYLDLQGTQISELPTEIGNLQFLEVLDLDNNYELDELPSTLFKLRRLIYLNVMLYKVVPTPGVLQNMTSIEVLRGVLVSLNIIAQELGNLTRLRELKICFKDGNLDSYKLFVKSLGNLHHIESLSISYNSKETSFELMDLLGERWVPPVHLREFVSWMPSQLSALRGWIKRDPSHLSNLSELILWPVKEVQQEDVEIIGGLLSLRRLWIKSTH…	AvrSr50	ARSLVKIDWSGSEYTILGANHYEEPNTGAAAQFPGTMTVDDGRSPYIVRKLRNSSGKRFYVFTGHPQQPIVWNPHEEIEIQFNRKFLIAVLTEFEADSQVFNHFARRQHR	19.6729	N	0.801	0.448	0.078
E847D	SHLKTCLLYLCIYPEDSTIGRDRLIWKWVAEGFVHHGDQGTSLFLVGLNYFNQLINRSMIQPIYDELGQVHACRVHDMVLDLICNFSHEAKFVNVLDGTGNSISSQSNVRRLSLQNKMEDHQAKPLTNIMSMSRVRSITIFPPAVSIMPSLSMFEVLRVLDLSNCDLGKSSSLQLNLKGVGHLIHLRYLDLQGTQISELPTEIGNLQFLEVLDLDNNYELDELPSTLFKLRRLIYLNVMLYKVVPTPGVLQNMTSIEVLRGVLVSLNIIAQELGNLTRLRELKICFKDGNLDSYKLFVKSLGNLHHIESLSISYNSKETSFELMDLLGERWVPPVHLREFVSWMPSQLSALRGWIKRDPSHLSNLSELILWPVKEVQQEDVEIIGGLLSLRRLWIKSTH…	QCMJC	ARSLIKTDWSGSEYTILGANHYEEPNTGAAAQFPGTMAEDDGRSPYIVRKLRNSSGKRFYVFTDHPQQPIIWNPHEEIEIQFSRKYLIAVLTEFEADSKVFTHFARRQHR	16.9939	N	0.849	0.688	0.069
K711D E847D N849E	SHLKTCLLYLCIYPEDSTIGRDRLIWKWVAEGFVHHGDQGTSLFLVGLNYFNQLINRSMIQPIYDELGQVHACRVHDMVLDLICNFSHEAKFVNVLDGTGNSISSQSNVRRLSLQNKMEDHQAKPLTNIMSMSRVRSITIFPPAVSIMPSLSMFEVLRVLDLSNCDLGKSSSLQLNLKGVGHLIHLRYLDLQGTQISELPTEIGNLQFLEVLDLDNNYELDELPSTLFKLRRLIYLNVMLYKVVPTPGVLQNMTSIEVLRGVLVSLNIIAQELGNLTRLRELDICFKDGNLDSYKLFVKSLGNLHHIESLSISYNSKETSFELMDLLGERWVPPVHLREFVSWMPSQLSALRGWIKRDPSHLSNLSELILWPVKEVQQEDVEIIGGLLSLRRLWIKSTH…	AvrSr50	ARSLVKIDWSGSEYTILGANHYEEPNTGAAAQFPGTMTVDDGRSPYIVRKLRNSSGKRFYVFTGHPQQPIVWNPHEEIEIQFNRKFLIAVLTEFEADSQVFNHFARRQHR	93.9071	Y	0.876	0.798	0.656
K711D E847D N849E	SHLKTCLLYLCIYPEDSTIGRDRLIWKWVAEGFVHHGDQGTSLFLVGLNYFNQLINRSMIQPIYDELGQVHACRVHDMVLDLICNFSHEAKFVNVLDGTGNSISSQSNVRRLSLQNKMEDHQAKPLTNIMSMSRVRSITIFPPAVSIMPSLSMFEVLRVLDLSNCDLGKSSSLQLNLKGVGHLIHLRYLDLQGTQISELPTEIGNLQFLEVLDLDNNYELDELPSTLFKLRRLIYLNVMLYKVVPTPGVLQNMTSIEVLRGVLVSLNIIAQELGNLTRLRELDICFKDGNLDSYKLFVKSLGNLHHIESLSISYNSKETSFELMDLLGERWVPPVHLREFVSWMPSQLSALRGWIKRDPSHLSNLSELILWPVKEVQQEDVEIIGGLLSLRRLWIKSTH…	QCMJC	ARSLIKTDWSGSEYTILGANHYEEPNTGAAAQFPGTMAEDDGRSPYIVRKLRNSSGKRFYVFTDHPQQPIIWNPHEEIEIQFSRKYLIAVLTEFEADSKVFTHFARRQHR	46.5422	N	0.854	0.69	0.643
K711D W822N E847D	SHLKTCLLYLCIYPEDSTIGRDRLIWKWVAEGFVHHGDQGTSLFLVGLNYFNQLINRSMIQPIYDELGQVHACRVHDMVLDLICNFSHEAKFVNVLDGTGNSISSQSNVRRLSLQNKMEDHQAKPLTNIMSMSRVRSITIFPPAVSIMPSLSMFEVLRVLDLSNCDLGKSSSLQLNLKGVGHLIHLRYLDLQGTQISELPTEIGNLQFLEVLDLDNNYELDELPSTLFKLRRLIYLNVMLYKVVPTPGVLQNMTSIEVLRGVLVSLNIIAQELGNLTRLRELDICFKDGNLDSYKLFVKSLGNLHHIESLSISYNSKETSFELMDLLGERWVPPVHLREFVSWMPSQLSALRGWIKRDPSHLSNLSELILWPVKEVQQEDVEIIGGLLSLRRLNIKSTH…	AvrSr50	ARSLVKIDWSGSEYTILGANHYEEPNTGAAAQFPGTMTVDDGRSPYIVRKLRNSSGKRFYVFTGHPQQPIVWNPHEEIEIQFNRKFLIAVLTEFEADSQVFNHFARRQHR	136.292	Y	0.87	0.798	0.651
K711D W822N E847D	SHLKTCLLYLCIYPEDSTIGRDRLIWKWVAEGFVHHGDQGTSLFLVGLNYFNQLINRSMIQPIYDELGQVHACRVHDMVLDLICNFSHEAKFVNVLDGTGNSISSQSNVRRLSLQNKMEDHQAKPLTNIMSMSRVRSITIFPPAVSIMPSLSMFEVLRVLDLSNCDLGKSSSLQLNLKGVGHLIHLRYLDLQGTQISELPTEIGNLQFLEVLDLDNNYELDELPSTLFKLRRLIYLNVMLYKVVPTPGVLQNMTSIEVLRGVLVSLNIIAQELGNLTRLRELDICFKDGNLDSYKLFVKSLGNLHHIESLSISYNSKETSFELMDLLGERWVPPVHLREFVSWMPSQLSALRGWIKRDPSHLSNLSELILWPVKEVQQEDVEIIGGLLSLRRLNIKSTH…	QCMJC	ARSLIKTDWSGSEYTILGANHYEEPNTGAAAQFPGTMAEDDGRSPYIVRKLRNSSGKRFYVFTDHPQQPIIWNPHEEIEIQFSRKYLIAVLTEFEADSKVFTHFARRQHR	125.949	Y	0.837	0.609	0.61
3BI	SHLKTCLLYLCIYPEDSTIGRDRLIWKWVAEGFVHHGDQGTSLFLVGLNYFNQLINRSMIQPIYDELGQVHACRVHDMVLDLICNFSHEAKFVNVLDGTGNSISSQSNVRRLSLQNKMEDHQAKPLTNIMSMSRVRSITIFPPAVSIMPSLSMFEVLRVLDLSNCDLGKSSSLQLNLKGVGHLIHLRYLDLQGTQISELPTEIGNLQFLEVLDLDNNYELDELPSTLFKLRRLIYLNVMLYKVVPTPGVLQNMTSIEVLRGVLVSLNIIAQELGNLTRLRELKICFKDGNLDSYKLFVKSLGNLHHIESLSISYNSKETSFELMDLLGERWVPPVHLREFVSWMPSQLSALRGWIKRDPSHLSNLSELILWPVKEVQQEDVEIIGGLLSLRRLWIKSTH…	AvrSr50	ARSLVKIDWSGSEYTILGANHYEEPNTGAAAQFPGTMTVDDGRSPYIVRKLRNSSGKRFYVFTGHPQQPIVWNPHEEIEIQFNRKFLIAVLTEFEADSQVFNHFARRQHR	N/A	N/A	0.876	0.822	0.652
3BI	SHLKTCLLYLCIYPEDSTIGRDRLIWKWVAEGFVHHGDQGTSLFLVGLNYFNQLINRSMIQPIYDELGQVHACRVHDMVLDLICNFSHEAKFVNVLDGTGNSISSQSNVRRLSLQNKMEDHQAKPLTNIMSMSRVRSITIFPPAVSIMPSLSMFEVLRVLDLSNCDLGKSSSLQLNLKGVGHLIHLRYLDLQGTQISELPTEIGNLQFLEVLDLDNNYELDELPSTLFKLRRLIYLNVMLYKVVPTPGVLQNMTSIEVLRGVLVSLNIIAQELGNLTRLRELKICFKDGNLDSYKLFVKSLGNLHHIESLSISYNSKETSFELMDLLGERWVPPVHLREFVSWMPSQLSALRGWIKRDPSHLSNLSELILWPVKEVQQEDVEIIGGLLSLRRLWIKSTH…	QCMJC	ARSLIKTDWSGSEYTILGANHYEEPNTGAAAQFPGTMAEDDGRSPYIVRKLRNSSGKRFYVFTDHPQQPIIWNPHEEIEIQFSRKYLIAVLTEFEADSKVFTHFARRQHR	N/A	N/A	0.85	0.676	0.558
