## Supplementary material for "Resurrection of the Plant Immune Receptor Sr50 to Overcome Pathogen Immune Evasion": Table S3

### Sheet: Sheet1
Table S3. Mutants used in this study and primers to design them
Backbone	Mutation	Forward primer	Reverse primer
Sr50	D641R	tagctcataattgttgtcaagacgcaacacctccaaaaattgcagg	cctgcaatttttggaggtgttgcgtcttgacaacaattatgagcta
Sr50	D643K	attcatctagctcataattgttcttaagatccaacacctccaaaaattgcag	ctgcaatttttggaggtgttggatcttaagaacaattatgagctagatgaat
Sr50	R688D	taatgttcagagagactaagaccccatccaacacttcaatggatgtcatattc	gaatatgacatccattgaagtgttggatggggtcttagtctctctgaacatta
Sr50	R688E	cagagagactaagaccccctccaacacttcaatggatgtc	gacatccattgaagtgttggagggggtcttagtctctctg
Sr50	K711A	accatccttgaagcaaatcgcaagctccctcagccttgtc	gacaaggctgagggagcttgcgatttgcttcaaggatggt
Sr50	K711D	taccatccttgaagcaaatatcaagctccctcagccttgtc	gacaaggctgagggagcttgatatttgcttcaaggatggta
Sr50	K711E	cttgaagcaaatctcaagctccctcagccttgtc	gacaaggctgagggagcttgagatttgcttcaag
Sr50	W771A	gagttggctgggcatcgcagacacaaattcgcgga	tccgcgaatttgtgtctgcgatgcccagccaactc
Sr50	W771F	gttggctgggcatgaaagacacaaattcgcggagatgta	tacatctccgcgaatttgtgtctttcatgcccagccaac
Sr50	W771Y	agttggctgggcatataagacacaaattcgcggagatgtaca	tgtacatctccgcgaatttgtgtcttatatgcccagccaact
Sr50	W799A	gcacttccttcactggcgcgaggattaactcggaga	tctccgagttaatcctcgcgccagtgaaggaagtgc
Sr50	W799F	cttccttcactgggaagaggattaactcggagaggttc	gaacctctccgagttaatcctcttcccagtgaaggaag
Sr50	W799Y	acttccttcactggatagaggattaactcggagaggttcg	cgaacctctccgagttaatcctctatccagtgaaggaagt
Sr50	W822N	tttggtgggtgctctttatattgagacggcgaagggacagc	gctgtcccttcgccgtctcaatataaagagcacccaccaaa
Sr50	W822Q	gtgggtgctctttatctggagacggcgaagggac	gtcccttcgccgtctccagataaagagcacccac
Sr50	K824D	ttggtgggtgctatctatccagagacggcgaaggg	cccttcgccgtctctggatagatagcacccaccaa
Sr50	K824E	ggctacggtctctgagagcacccaccaaacac	ggctacggtctcttctctatccagagacggcga
Sr50	E847D	ctgctgatccacaattcaaatcaaagtccatcatgcagc	gctgcatgatggactttgatttgaattgtggatcagcag
Sr50	N849D	cgctgctgatccacaatccaactcaaagtccatca	tgatggactttgagttggattgtggatcagcagcg
Sr50	N849E	tttgcgctgctgatccacactccaactcaaagtccatcatg	catgatggactttgagttggagtgtggatcagcagcgcaaa
Sr50	R904D	cgccccaccacaatatatatcaacaaagacatcatgccga	tcggcatgatgtctttgttgatatatattgtggtggggcg
Sr50	R904E	cctcgccccaccacaatatatctcaacaaagacatcatgccgaag	cttcggcatgatgtctttgttgagatatattgtggtggggcgagg
Sr50	E938K	acggggtcatcttaatatcaatcgggggatggttgg	ccaaccatcccccgattgatattaagatgaccccgt
Sr50	T940K	cttctgctatatacggcttcatctcaatatcaatcgggggat	atcccccgattgatattgagatgaagccgtatatagcagaag
Sr50	T940R	ttctgctatatacggcctcatctcaatatcaatcggggga	tcccccgattgatattgagatgaggccgtatatagcagaa
Sr50	K711D W822N
Sr50	K711D W822Q
Sr50	K711D E847D
Sr50	K711D N849D
Sr50	K711D N849E
Sr50	W822N E847D
Sr50	W822N N849E
Sr50	E847D N849E
Sr50	K824E_R904E
Sr50	K711D W822N E847D
Sr50	K711D W822N N849E
Sr50	W822N E847D N849E
AvrSr50	D30K	tctgaaccactccacttaattttgacaaggctcctagccattga	tcaatggctaggagccttgtcaaaattaagtggagtggttcaga
AvrSr50	R80D	ctggggatgaccagtaaaaacataaaaatcttttccggaagaatttctgagctttct	agaaagctcagaaattcttccggaaaagatttttatgtttttactggtcatccccag
AvrSr50	R80E	ctggggatgaccagtaaaaacataaaactcttttccggaagaatttctgagctttct	agaaagctcagaaattcttccggaaaagagttttatgtttttactggtcatccccag
AvrSr50	Q90K	attccaaacaatcggcttctggggatgaccagtaa	ttactggtcatccccagaagccgattgtttggaat
AvrSr50	E115K	aatcagcttcaaacttagtgagtactgctattaaaaacttgcggt	accgcaagtttttaatagcagtactcactaagtttgaagctgatt
AvrSr50	E117K	gaagacttgtgaatcagctttaaactcagtgagtactgctatt	aatagcagtactcactgagtttaaagctgattcacaagtcttc
AvrSr50	D119K	gttggcgccttgcaaaatgcttgaagacttgtgaatcag	ctgattcacaagtcttcaagcattttgcaaggcgccaac
AvrSr50	Q121K	cttgcaaaatgattgaagacttttgaatcagcttcaaactcagtg	cactgagtttgaagctgattcaaaagtcttcaatcattttgcaag
AvrSr50	N124T	cgccttgcaaaatgagtgaagacttgtgaatcagcttc	gaagctgattcacaagtcttcactcattttgcaaggcg
AvrSr50	N124A	gttggcgccttgcaaaatgagcgaagacttgtgaatcagctt	aagctgattcacaagtcttcgctcattttgcaaggcgccaac
AvrSr50	N124W	gtgttggcgccttgcaaaatgccagaagacttgtgaatcagcttc	gaagctgattcacaagtcttctggcattttgcaaggcgccaacac
AvrSr50_Q121K	N124T	gcgccttgcaaaatgagtgaagactcttgaatcagcttc	gaagctgattcaagagtcttcactcattttgcaaggcgc
AvrSr50_Q121K	N124A	tgttggcgccttgcaaaatgagcgaagacttttgaatcagcttc	gaagctgattcaaaagtcttcgctcattttgcaaggcgccaaca
AvrSr50_Q121K	N124W	ctgtgttggcgccttgcaaaatgccagaagacttttgaatcagcttcaa	ttgaagctgattcaaaagtcttctggcattttgcaaggcgccaacacag
AvrSr50	R128E	ccctgtgttggcgctctgcaaaatgattgaagacttgtgaatc	gattcacaagtcttcaatcattttgcagagcgccaacacaggg
AvrSr50	R129E	ataatccgaacccctgtgttgctcccttgcaaaatgattgaagac	gtcttcaatcattttgcaagggagcaacacaggggttcggattat
AvrSr50_QCMJC	T124N	ggcgccttgcaaaatgattaaagacttttgaatcagcttcaaa	tttgaagctgattcaaaagtctttaatcattttgcaaggcgcc
AvrSr50_QCMJC	K121Q	gccttgcaaaatgagtaaagacctgtgaatcagcttcaaactcagtg	cactgagtttgaagctgattcacaggtctttactcattttgcaaggc
AvrSr50_QCMJC_K121Q	T124N	cgccttgcaaaatgattaaagacctgtgaatcagcttc	gaagctgattcacaggtctttaatcattttgcaaggcg
AvrSr50	Q90K_E117K
